# PhysioFit: a software to quantify cell growth parameters and extracellular fluxes

**DOI:** 10.1101/2023.10.12.561695

**Authors:** Loïc Le Grégam, Yann Guitton, Floriant Bellvert, Stéphanie Heux, Fabien Jourdan, Jean-Charles Portais, Pierre Millard

## Abstract

**Summary:** Quantification of growth parameters and extracellular uptake and production fluxes is central in systems and synthetic biology. Fluxes can be estimated using various mathematical models by fitting time-course measurements of the concentration of cells and extracellular substrates and products. A single tool is available to non-computational biologists to calculate extracellular fluxes, but it is hardly interoperable and is limited to a single hard-coded growth model. We present our open-source flux calculation software, PhysioFit, which can be used with any growth model and is interoperable by design. PhysioFit includes some of the most common growth models, and advanced users can implement additional models to calculate extracellular fluxes and other growth parameters for metabolic systems or experimental setups that follow alternative kinetics. PhysioFit can be used as a Python library and offers a graphical user interface for intuitive use by end-users and a command-line interface to streamline integration into existing pipelines.

**Availability and Implementation:** PhysioFit is implemented in Python 3 and was tested on Windows, Unix and MacOS platforms. PhysioFit is also freely available online at https://workflow4metabolomics.org. The source code, the data and the documentation are freely distributed under GPL3 license at https://github.com/MetaSys-LISBP/PhysioFit/ and https://physiofit.readthedocs.io/.
