## Supplementary material for "PhysioFit: a software to quantify cell growth parameters and extracellular fluxes": artI.txt

time	X	Glc	Ace
2.87694444444444	0.184464	NA	NA
3.67805555555556	0.297864	NA	NA
4.09222222222222	0.361368	NA	NA
4.565	0.47628	NA	NA
0.05	NA	14.381245810333	0.0160850202994414
1.95	NA	13.5621449331404	0.439526057291736
2.83333333333333	NA	13.3766030275724	0.788742133512994
3.98333333333333	NA	11.6425454396719	1.46200912027406
4.88333333333333	NA	8.87425168742146	2.00766963832224
5.16666666666667	NA	8.27929544860947	2.21451931058294
