## Supplementary material for "PhysioFit: a software to quantify cell growth parameters and extracellular fluxes": hemX.txt

time	X	Glc	Ace
2.87694444444444	0.16632	NA	NA
3.67805555555556	0.260064	NA	NA
4.09222222222222	0.328104	NA	NA
4.565	0.44604	NA	NA
0.05	NA	14.1334758215365	0.0275345280503521
1.95	NA	13.9013951003329	0.447037313738487
2.83333333333333	NA	13.3975521580251	0.857935788195311
3.98333333333333	NA	11.7518002418634	1.43577373966348
4.88333333333333	NA	9.18584051118	2.25913839748539
5.16666666666667	NA	8.36932489281138	2.57909039828179
