## Supplementary material for "PhysioFit: a software to quantify cell growth parameters and extracellular fluxes": modF.txt

time	X	Glc	Ace
2.87694444444444	0.148176	NA	NA
3.67805555555556	0.24192	NA	NA
4.09222222222222	0.322056	NA	NA
4.565	0.382536	NA	NA
0.05	NA	14.2532679913876	0.0179647286936219
1.95	NA	14.0904825899408	0.416068258072687
2.83333333333333	NA	13.5451913151602	0.738217696058503
3.98333333333333	NA	11.8535655359681	1.41736843460368
4.88333333333333	NA	9.44599723101056	1.93437059934784
5.16666666666667	NA	8.90318490242077	2.43945209185069
