## Supplementary material for "PhysioFit: a software to quantify cell growth parameters and extracellular fluxes": nanE.txt

time	X	Glc	Ace
2.87694444444444	0.152712	NA	NA
3.67805555555556	0.216216	NA	NA
4.09222222222222	0.312984	NA	NA
4.565	0.418824	NA	NA
0.05	NA	14.4771749259809	0.0189549416820499
1.95	NA	13.86609892062	0.43593225944473
2.83333333333333	NA	13.2572108454472	0.809168226761888
3.98333333333333	NA	12.0009505532612	1.52733310430626
4.88333333333333	NA	9.31889075322955	2.25252254345599
5.16666666666667	NA	8.91292399789472	2.68604141592259
