## Supplementary material for "PhysioFit: a software to quantify cell growth parameters and extracellular fluxes": wbbJ.txt

time	X	Glc	Ace
0	0.033264	NA	NA
1.195	0.061992	NA	NA
1.61361111111111	0.074088	NA	NA
2.36138888888889	0.123984	NA	NA
3.28638888888889	0.182952	NA	NA
3.81944444444444	0.2646	NA	NA
4.41083333333333	0.40068	NA	NA
0.283333333333333	NA	14.2712504741774	0.0454642313012119
1.91666666666667	NA	13.735146205263	0.403736854038142
2.7	NA	13.275729370858	0.704609285752942
3.61666666666667	NA	12.5045715615216	1.22593760228419
4.05	NA	11.6233553875376	1.45722163387323
4.75	NA	10.1257130725276	2.06840275504759
