## Supplementary material for "PhysioFit: a software to quantify cell growth parameters and extracellular fluxes": WT1.txt

time	X	Glc	Ace
0	0.031752	NA	NA
1.18888888888889	0.061992	NA	NA
2.27694444444444	0.111888	NA	NA
3.12833333333333	0.172368	NA	NA
3.77138888888889	0.23436	NA	NA
4.41555555555556	0.368928	NA	NA
4.82277777777778	0.545832	NA	NA
0.0666666666666667	NA	15.1537393608889	0.00419622433347224
1.71666666666667	NA	14.3348460424723	0.348769379662006
2.8	NA	13.6070637892223	0.760104475519081
3.63333333333333	NA	12.5887340272941	1.01054974245947
4.26666666666667	NA	11.3572400036966	1.67458664376349
4.88333333333333	NA	9.60439982397194	2.02953207344843
