## Supplementary material for "PhysioFit: a software to quantify cell growth parameters and extracellular fluxes": WT2.txt

time	X	Glc	Ace	Lac
2.50138888888889	0.111888	NA	NA	NA
3.34194444444444	0.172368	NA	NA	NA
3.9975	0.23436	NA	NA	NA
4.52333333333333	0.368928	NA	NA	NA
1.95	NA	13.7948497407258	0.388240799163102	0
3.25	NA	12.6821988761534	0.887038373144795	0
4.08333333333333	NA	11.3039851865163	1.32910714240064	0
4.76666666666667	NA	10.0989508508155	1.88442802051972	0
