## Supplementary material for "PhysioFit: a software to quantify cell growth parameters and extracellular fluxes": WT3.txt

time	X	Glc	Ace
2.87694444444444	0.160272	NA	NA
3.67805555555556	0.254016	NA	NA
4.09222222222222	0.353808	NA	NA
4.565	0.482328	NA	NA
0.05	NA	14.3578917771037	0.020872091489987
1.95	NA	13.8846272141345	0.404924565191357
2.83333333333333	NA	13.6666522742018	0.7986598127634
3.98333333333333	NA	11.814445529021	1.4360266762163
4.88333333333333	NA	9.36769778000465	2.06211842173537
5.16666666666667	NA	8.60212893644277	2.44464598736867
