## Supplementary material for "PhysioFit: a software to quantify cell growth parameters and extracellular fluxes": WT4.txt

time	X	Glc	Ace
0	0.034776	NA	NA
1.195	0.06048	NA	NA
1.61361111111111	0.077112	NA	NA
2.36138888888889	0.117936	NA	NA
3.28638888888889	0.208656	NA	NA
3.81944444444444	0.297864	NA	NA
4.41083333333333	0.409752	NA	NA
0.283333333333333	NA	14.2116830953905	0.0427639227773716
1.91666666666667	NA	13.5430595208886	0.339709465505823
2.7	NA	13.0030707860023	0.649267054264322
3.61666666666667	NA	12.3099913190415	1.09746732275799
4.05	NA	11.846995811448	1.34586285565091
4.75	NA	10.2207308621112	1.83260326757302
