## Supplementary material for "PhysioFit: a software to quantify cell growth parameters and extracellular fluxes": WT BW.txt

time	X	Glc	Ace
1.8288888888888888	6.3504000000000005E-2	NA	NA
2.2613888888888889	7.5600000000000001E-2	NA	NA
2.7741666666666664	9.6768000000000007E-2	NA	NA
3.2088888888888891	0.12096	NA	NA
3.7063888888888892	0.15875999999999998	NA	NA
4.2258333333333331	0.192024	NA	NA
4.6355555555555554	0.25704000000000005	NA	NA
4.9675000000000002	0.30088800000000004	NA	NA
2.8	NA	12.2503876402854	0.68228059479917
3.73333333333333	NA	11.2647756999073	1.13167881269788
4.28333333333333	NA	10.762083947783	1.50776307251694
4.75	NA	9.69020796119422	1.86440782293358
5.11666666666667	NA	8.80761667454699	2.17848992166165
5.43333333333333	NA	7.74278266664927	2.44855281309788
