## Supplementary material for "PhysioFit: a software to quantify cell growth parameters and extracellular fluxes": WT_BW_6_1.txt

time	X	Glc	Ace
1.69472222222222	6.1992000000000005E-2	NA	NA
2.3002777777777799	8.6184000000000011E-2	NA	NA
2.6983333333333301	0.11037599999999999	NA	NA
3.43611111111111	0.17841599999999999	NA	NA
3.8211111111111098	0.20865600000000001	NA	NA
4.2011111111111097	0.3024	NA	NA
4.5980555555555496	0.378	NA	NA
4.9950000000000001	0.54583199999999998	NA	NA
5.3752777777777796	0.60933599999999999	NA	NA
1.35	NA	13.6276813815462	0.216958848225059
1.91666666666667	NA	13.5792133323062	0.371914222400848
2.86666666666667	NA	12.6200457520069	0.707537683463011
4	NA	11.2499817544224	1.46436775470691
4.8	NA	9.36560347817446	2.13574936032777
5.18333333333333	NA	8.20020915137498	2.54657962639804
5.58333333333333	NA	6.55172432249331	2.88518116059672
