## Supplementary material for "PhysioFit: a software to quantify cell growth parameters and extracellular fluxes": WT_BW_6_2.txt

time	X	Glc	Ace
1.69472222222222	9.2231999999999995E-2	NA	NA
2.3002777777777799	0.12096	NA	NA
2.6983333333333301	0.14666400000000002	NA	NA
3.43611111111111	0.22226399999999999	NA	NA
3.8211111111111098	0.26611199999999996	NA	NA
4.2011111111111097	0.32659199999999999	NA	NA
4.5980555555555496	0.41428800000000005	NA	NA
4.9950000000000001	0.63050399999999995	NA	NA
5.3752777777777796	0.79531200000000002	NA	NA
1.35	NA	13.6314464876018	0.198784176667544
1.91666666666667	NA	13.5227482068367	0.337257134190014
2.86666666666667	NA	12.5609507702081	0.621968821144039
4	NA	11.3750632304105	1.30831565908841
4.8	NA	9.31992576685056	1.97187177862311
5.18333333333333	NA	7.53324535081232	2.31121478647947
5.58333333333333	NA	5.96517290124761	2.73382285300386
