## Supplementary material for "PhysioFit: a software to quantify cell growth parameters and extracellular fluxes": WT_BW_6_3.txt

time	X	Glc	Ace
1.69472222222222	6.8040000000000003E-2	NA	NA
2.3002777777777799	0.10584000000000002	NA	NA
2.6983333333333301	0.12247200000000001	NA	NA
3.43611111111111	0.18143999999999999	NA	NA
3.8211111111111098	0.238896	NA	NA
4.2011111111111097	0.28123199999999998	NA	NA
4.5980555555555496	0.37043999999999999	NA	NA
4.9950000000000001	0.60631200000000007	NA	NA
5.3752777777777796	0.66376800000000002	NA	NA
1.35	NA	13.4255093136864	0.198987511992196
1.91666666666667	NA	13.5798053445577	0.339570808822952
2.86666666666667	NA	12.8678920218922	0.637954102999748
4	NA	11.0688792784027	1.32559135330493
4.8	NA	9.27686657061253	2.00109343568648
5.18333333333333	NA	8.04165234247458	2.41251681196779
5.58333333333333	NA	6.25080870331257	2.76301779935182
