## Supplementary material for "PhysioFit: a software to quantify cell growth parameters and extracellular fluxes": WT_BW_6_4.txt

time	X	Glc	Ace
1.69472222222222	7.2576000000000002E-2	NA	NA
2.3002777777777799	0.10735199999999999	NA	NA
2.6983333333333301	0.145152	NA	NA
3.43611111111111	0.2268	NA	NA
3.8211111111111098	0.29332800000000003	NA	NA
4.2011111111111097	0.35985600000000001	NA	NA
4.5980555555555496	0.47779199999999999	NA	NA
4.9950000000000001	0.66679200000000005	NA	NA
5.3752777777777796	0.80740800000000001	NA	NA
1.35	NA	13.6584585436063	0.231295258121677
1.91666666666667	NA	13.4569126198258	0.381290089942336
2.86666666666667	NA	12.9817069855121	0.751702154042582
4	NA	11.0194527088201	1.51250682348908
4.8	NA	8.90228756407925	2.20037511457438
5.18333333333333	NA	7.46723781923564	2.62492815792516
5.58333333333333	NA	5.66355841746783	3.01384977322893
