## Supplementary material for "PhysioFit: a software to quantify cell growth parameters and extracellular fluxes": WT_MG_6_1.txt

time	X	Glc	Ace
1.69472222222222	6.9552000000000003E-2	NA	NA
2.3002777777777799	0.10130400000000001	NA	NA
2.6983333333333301	0.12096	NA	NA
3.43611111111111	0.20412000000000002	NA	NA
3.8211111111111098	0.238896	NA	NA
4.2011111111111097	0.3024	NA	NA
4.5980555555555496	0.41731200000000002	NA	NA
4.9950000000000001	0.61236000000000002	NA	NA
5.3752777777777796	0.74239199999999994	NA	NA
1.35	NA	13.691967702492	0.217679548051463
1.91666666666667	NA	13.4334101547541	0.361661828101966
2.86666666666667	NA	13.2134196553455	0.708645965795666
4	NA	11.0297672618978	1.39397786370358
4.8	NA	9.27619410964019	2.05615745786491
5.18333333333333	NA	8.01371108153914	2.53164955352933
5.58333333333333	NA	6.15445854862287	2.8513055571961
