## Supplementary material for "PhysioFit: a software to quantify cell growth parameters and extracellular fluxes": WT_MG_6_2.txt

time	X	Glc	Ace
1.69472222222222	6.8040000000000003E-2	NA	NA
2.3002777777777799	0.10735199999999999	NA	NA
2.6983333333333301	0.12096	NA	NA
3.43611111111111	0.20714400000000002	NA	NA
3.8211111111111098	0.24796800000000002	NA	NA
4.2011111111111097	0.33263999999999999	NA	NA
4.5980555555555496	0.41126400000000002	NA	NA
4.9950000000000001	0.65469599999999994	NA	NA
5.3752777777777796	0.79531200000000002	NA	NA
1.35	NA	13.59384334762	0.211549540761834
1.91666666666667	NA	13.5126898844233	0.364578675109333
2.86666666666667	NA	12.6400827109594	0.703181908636072
4	NA	11.2693273658292	1.48906738467552
4.8	NA	8.98522134798277	2.12877346230347
5.18333333333333	NA	7.54822371280061	2.53132428480182
5.58333333333333	NA	5.8625527468519	2.89336820619209
