## Supplementary material for "PhysioFit: a software to quantify cell growth parameters and extracellular fluxes": yacC.txt

time	X	Glc	Ace
1.8288888888888888	6.8040000000000003E-2	NA	NA
2.2613888888888889	9.0719999999999995E-2	NA	NA
2.7741666666666664	0.12852000000000002	NA	NA
3.2088888888888891	0.157248	NA	NA
3.7063888888888892	0.235872	NA	NA
4.2258333333333331	0.30693600000000004	NA	NA
4.6355555555555554	0.39916800000000002	NA	NA
4.9675000000000002	0.61236000000000002	NA	NA
2.8	NA	12.4666356397146	0.613437693310656
3.73333333333333	NA	11.6883669752675	1.04999023315843
4.28333333333333	NA	10.0643404666098	1.3339759251594
4.75	NA	10.0260087770084	1.71744125206341
5.11666666666667	NA	9.23878389031604	2.01267427870097
5.43333333333333	NA	8.47013840794951	2.34198962316039
