## Supplementary material for "PhysioFit: a software to quantify cell growth parameters and extracellular fluxes": yadG.txt

time	X	Glc	Ace
2.87694444444444	0.14364	NA	NA
3.67805555555556	0.210168	NA	NA
4.09222222222222	0.305424	NA	NA
4.565	0.379512	NA	NA
0.05	NA	14.6623106015952	0.0174910824772209
1.95	NA	13.9354652335065	0.401462077467418
2.83333333333333	NA	13.6961492022904	0.681097708022526
3.98333333333333	NA	11.8947709766137	1.34232105330484
4.88333333333333	NA	9.84409004912274	2.10382966968185
5.16666666666667	NA	9.1249594635205	2.29211417997483
