## Supplementary material for "PhysioFit: a software to quantify cell growth parameters and extracellular fluxes": yaeR.txt

time	X	Glc	Ace	Lac
2.50138888888889	0.1134	NA	NA	NA
3.34194444444444	0.15876	NA	NA	NA
3.9975	0.21924	NA	NA	NA
4.52333333333333	0.343224	NA	NA	NA
1.95	NA	13.5107039141088	0.357959997470828	0
3.25	NA	12.927053986867	0.98303230304942	0
4.08333333333333	NA	11.6400359577813	1.41734939532875	0
4.76666666666667	NA	10.3870251277912	1.99636221676328	0
