## Supplementary material for "PhysioFit: a software to quantify cell growth parameters and extracellular fluxes": yafJ.txt

time	X	Glc	Ace	Lac
2.50138888888889	0.111888	NA	NA	NA
3.34194444444444	0.17388	NA	NA	NA
3.9975	0.252504	NA	NA	NA
4.52333333333333	0.359856	NA	NA	NA
1.95	NA	13.4691540474642	0.320140259065198	0
3.25	NA	12.5718581148689	0.996182209325596	0
4.08333333333333	NA	11.9953770530925	1.25551097896958	0
4.76666666666667	NA	11.1595708900597	1.71802568265367	0
