## Supplementary material for "PhysioFit: a software to quantify cell growth parameters and extracellular fluxes": yahJ.txt

time	X	Glc	Ace
2.87694444444444	0.161784	NA	NA
3.67805555555556	0.258552	NA	NA
4.09222222222222	0.378	NA	NA
4.565	0.585144	NA	NA
0.05	NA	14.2181504166793	0.015991232229232
1.95	NA	13.786019452882	0.422845019076729
2.83333333333333	NA	13.4673227039794	0.792222292200696
3.98333333333333	NA	11.8180172020272	1.45667330104467
4.88333333333333	NA	9.24583068057176	2.28596594075861
5.16666666666667	NA	8.48188793002252	2.50471695994088
