## Supplementary material for "PhysioFit: a software to quantify cell growth parameters and extracellular fluxes": yahO.txt

time	X	Glc	Ace
0	0.034776	NA	NA
1.18888888888889	0.057456	NA	NA
2.27694444444444	0.099792	NA	NA
3.12833333333333	0.1512	NA	NA
3.77138888888889	0.216216	NA	NA
4.41555555555556	0.300888	NA	NA
4.82277777777778	0.397656	NA	NA
0.0666666666666667	NA	14.6214296800077	0.00801209303512972
1.71666666666667	NA	14.796643473525	0.34393831838864
2.8	NA	13.3684971401723	0.744427522087894
3.63333333333333	NA	13.0618154867972	1.23164211503433
4.26666666666667	NA	12.3017208355208	1.77085778008479
4.88333333333333	NA	10.443630544426	2.19326809749828
