## Supplementary material for "PhysioFit: a software to quantify cell growth parameters and extracellular fluxes": yaiA.txt

time	X	Glc	Ace
0	0.036288	NA	NA
1.18888888888889	0.069552	NA	NA
2.27694444444444	0.110376	NA	NA
3.12833333333333	0.161784	NA	NA
3.77138888888889	0.217728	NA	NA
4.41555555555556	0.337176	NA	NA
4.82277777777778	0.443016	NA	NA
0.0666666666666667	NA	15.8709754542477	0.00975994940138714
1.71666666666667	NA	15.2773787108012	0.356493538890212
2.8	NA	13.1884963277773	0.707464102619191
3.63333333333333	NA	12.658574644048	1.15277135482524
4.26666666666667	NA	11.7714167817144	1.63608002897089
4.88333333333333	NA	10.1336156409488	2.07903294817693
