## Supplementary material for "PhysioFit: a software to quantify cell growth parameters and extracellular fluxes": yaiL.txt

time	X	Glc	Ace
0	0.034776	NA	NA
1.195	0.065016	NA	NA
1.61361111111111	0.080136	NA	NA
2.36138888888889	0.111888	NA	NA
3.28638888888889	0.190512	NA	NA
3.81944444444444	0.29484	NA	NA
4.41083333333333	0.418824	NA	NA
0.283333333333333	NA	14.3873428882465	0.0395895259152495
1.91666666666667	NA	14.1321813735476	0.419289197674054
2.7	NA	13.1621006638913	0.631246058186351
3.61666666666667	NA	12.3106505317186	1.10241934304351
4.05	NA	11.9161138049268	1.34894298363053
4.75	NA	10.3530047360213	1.97140838376132
