## Supplementary material for "PhysioFit: a software to quantify cell growth parameters and extracellular fluxes": yajD.txt

time	X	Glc	Ace
0	0.033264	NA	NA
1.18888888888889	0.065016	NA	NA
2.27694444444444	0.116424	NA	NA
3.12833333333333	0.182952	NA	NA
3.77138888888889	0.261576	NA	NA
4.41555555555556	0.409752	NA	NA
4.82277777777778	0.577584	NA	NA
0.0666666666666667	NA	15.6566618526162	0.0122465082756402
1.71666666666667	NA	15.5441605753139	0.377292507322046
2.8	NA	13.4906825774061	0.834703868075398
3.63333333333333	NA	12.6014776820772	1.36998975661077
4.26666666666667	NA	11.6135826720544	1.9474453207621
4.88333333333333	NA	9.75544126279989	2.42512764218372
