## Supplementary material for "PhysioFit: a software to quantify cell growth parameters and extracellular fluxes": yajG.txt

time	X	Glc	Ace	Lac
2.50138888888889	0.119448	NA	NA	NA
3.34194444444444	0.189	NA	NA	NA
3.9975	0.276696	NA	NA	NA
4.52333333333333	0.412776	NA	NA	NA
1.95	NA	13.5490264644724	0.352071366657538	0
3.25	NA	12.7981633331333	0.885312795453896	0
4.08333333333333	NA	11.8165902868022	1.28446765468799	0
4.76666666666667	NA	10.6465012985279	1.71691760299109	0
