## Supplementary material for "PhysioFit: a software to quantify cell growth parameters and extracellular fluxes": yajO.txt

time	X	Glc	Ace
1.8288888888888888	5.8968E-2	NA	NA
2.2613888888888889	7.2576000000000002E-2	NA	NA
2.7741666666666664	9.6768000000000007E-2	NA	NA
3.2088888888888891	0.111888	NA	NA
3.7063888888888892	0.16783200000000001	NA	NA
4.2258333333333331	0.20412000000000002	NA	NA
4.6355555555555554	0.29030400000000001	NA	NA
4.9675000000000002	0.334152	NA	NA
2.8	NA	12.3137192766246	0.621801065046665
3.73333333333333	NA	11.7566393214133	1.07634678352239
4.28333333333333	NA	11.0555390236118	1.40381688184894
4.75	NA	10.4071886475874	1.79274589751825
5.11666666666667	NA	9.45577446308081	2.08506798005448
5.43333333333333	NA	8.62526786083256	2.40438796152585
