## Supplementary material for "PhysioFit: a software to quantify cell growth parameters and extracellular fluxes": ybaQ.txt

time	X	Glc	Ace	Lac
2.50138888888889	0.1134	NA	NA	NA
3.34194444444444	0.178416	NA	NA	NA
3.9975	0.240408	NA	NA	NA
4.52333333333333	0.403704	NA	NA	NA
1.95	NA	13.8068075193119	0.380478810608258	0
3.25	NA	12.6742315612711	0.923825238728801	0
4.08333333333333	NA	11.8049154901105	1.32014536512	0
4.76666666666667	NA	10.6997698421708	1.84232097364151	0
