## Supplementary material for "PhysioFit: a software to quantify cell growth parameters and extracellular fluxes": ybaY.txt

time	X	Glc	Ace	Lac
2.50138888888889	0.12852	NA	NA	NA
3.34194444444444	0.198072	NA	NA	NA
3.9975	0.267624	NA	NA	NA
4.52333333333333	0.38556	NA	NA	NA
1.95	NA	13.8707825739758	0.393298289033487	0
3.25	NA	12.773738532054	0.906010506939849	0
4.08333333333333	NA	11.5763505631218	1.43575758428676	0
4.76666666666667	NA	10.4281325704501	1.98091492950703	0
