## Supplementary material for "PhysioFit: a software to quantify cell growth parameters and extracellular fluxes": ybbA.txt

time	X	Glc	Ace
2.87694444444444	0.157248	NA	NA
3.67805555555556	0.258552	NA	NA
4.09222222222222	0.350784	NA	NA
4.565	0.433944	NA	NA
0.05	NA	14.3701482371592	0.0263066098685597
1.95	NA	13.9203156825855	0.419364252133795
2.83333333333333	NA	13.2375280679518	0.793831471226797
3.98333333333333	NA	11.8930283031867	1.44992959500157
4.88333333333333	NA	9.24345756980004	2.05878355167584
5.16666666666667	NA	8.4199886768514	2.55750800830806
