## Supplementary material for "PhysioFit: a software to quantify cell growth parameters and extracellular fluxes": ybcJ.txt

time	X	Glc	Ace
0	0.039312	NA	NA
1.195	0.066528	NA	NA
1.61361111111111	0.081648	NA	NA
2.36138888888889	0.127008	NA	NA
3.28638888888889	0.201096	NA	NA
3.81944444444444	0.288792	NA	NA
4.41083333333333	0.397656	NA	NA
0.283333333333333	NA	14.1608669897214	0.0487842701120136
1.91666666666667	NA	13.6016404187441	0.389211385053695
2.7	NA	13.521505151794	0.638015244304585
3.61666666666667	NA	12.4980549672796	1.04273353068508
4.05	NA	11.719327652436	1.42577889867036
4.75	NA	10.1682750552157	1.91071447100489
