## Supplementary material for "PhysioFit: a software to quantify cell growth parameters and extracellular fluxes": ybdH.txt

time	X	Glc	Ace	Lac
2.50138888888889	0.099792	NA	NA	NA
3.34194444444444	0.154224	NA	NA	NA
3.9975	0.205632	NA	NA	NA
4.52333333333333	0.311472	NA	NA	NA
1.95	NA	13.4972486237711	0.409501932467997	0
3.25	NA	12.8976928035861	1.12882703178052	0
4.08333333333333	NA	11.3503974666385	1.85567122677379	0
4.76666666666667	NA	9.83686340478682	2.60283546933473	0
