## Supplementary material for "PhysioFit: a software to quantify cell growth parameters and extracellular fluxes": ybeL.txt

time	X	Glc	Ace
0	0.046872	NA	NA
1.18888888888889	0.078624	NA	NA
2.27694444444444	0.12096	NA	NA
3.12833333333333	0.187488	NA	NA
3.77138888888889	0.273672	NA	NA
4.41555555555556	0.394632	NA	NA
4.82277777777778	0.58968	NA	NA
0.0666666666666667	NA	14.6153277464247	0.0153550601206132
1.71666666666667	NA	14.565904779378	0.346111724438148
2.8	NA	13.5014575150146	0.73648238557672
3.63333333333333	NA	12.6788566650425	1.16101061006176
4.26666666666667	NA	11.7127013961542	1.6612023302101
4.88333333333333	NA	9.66426363563845	2.08435777644132
