## Supplementary material for "PhysioFit: a software to quantify cell growth parameters and extracellular fluxes": ybfE.txt

time	X	Glc	Ace
0	0.031752	NA	NA
1.195	0.058968	NA	NA
1.61361111111111	0.06804	NA	NA
2.36138888888889	0.10584	NA	NA
3.28638888888889	0.190512	NA	NA
3.81944444444444	0.270648	NA	NA
4.41083333333333	0.349272	NA	NA
0.283333333333333	NA	14.1416956733183	0.0351954215716336
1.91666666666667	NA	13.9850632969595	0.40390307079693
2.7	NA	13.3379379638135	0.651222181156563
3.61666666666667	NA	12.8346659176308	1.18525591902738
4.05	NA	12.0111891713715	1.45280922255735
4.75	NA	10.6001656418343	2.07006839003538
