## Supplementary material for "PhysioFit: a software to quantify cell growth parameters and extracellular fluxes": ybgJ.txt

time	X	Glc	Ace
1.8288888888888888	8.1647999999999998E-2	NA	NA
2.2613888888888889	0.10130400000000001	NA	NA
2.7741666666666664	0.12700800000000001	NA	NA
3.2088888888888891	0.16783200000000001	NA	NA
3.7063888888888892	0.22831199999999999	NA	NA
4.2258333333333331	0.31600800000000001	NA	NA
4.6355555555555554	0.41731200000000002	NA	NA
4.9675000000000002	0.55792799999999998	NA	NA
2.8	NA	12.0796452847492	0.717703747941942
3.73333333333333	NA	11.6222307481209	1.3416899425554
4.28333333333333	NA	10.9381454042475	1.86941898246375
4.75	NA	9.80525271478514	2.41590323345763
5.11666666666667	NA	9.0246676110643	2.95265094097849
5.43333333333333	NA	8.07789105769978	3.47127196562077
