## Supplementary material for "PhysioFit: a software to quantify cell growth parameters and extracellular fluxes": ybgK.txt

time	X	Glc	Ace	Lac
2.50138888888889	0.114912	NA	NA	NA
3.34194444444444	0.16632	NA	NA	NA
3.9975	0.229824	NA	NA	NA
4.52333333333333	0.337176	NA	NA	NA
1.95	NA	13.4165012718718	0.353439951252108	0
3.25	NA	12.6832589239717	0.885792121966531	0
4.08333333333333	NA	12.1368426807205	1.41458478490299	0
4.76666666666667	NA	10.6690753319846	1.9175389457116	0
