## Supplementary material for "PhysioFit: a software to quantify cell growth parameters and extracellular fluxes": ybgS.txt

time	X	Glc	Ace
0	0.033264	NA	NA
1.18888888888889	0.061992	NA	NA
2.27694444444444	0.101304	NA	NA
3.12833333333333	0.152712	NA	NA
3.77138888888889	0.201096	NA	NA
4.41555555555556	0.29484	NA	NA
4.82277777777778	0.364392	NA	NA
0.0666666666666667	NA	15.7889725785128	0.0140193309400806
1.71666666666667	NA	15.2506803523456	0.340831112101821
2.8	NA	13.4500392288649	0.71713907968748
3.63333333333333	NA	12.8967271369171	1.19776472870001
4.26666666666667	NA	11.6918641783141	1.66462046980478
4.88333333333333	NA	10.6228426471551	2.3101950215882
