## Supplementary material for "PhysioFit: a software to quantify cell growth parameters and extracellular fluxes": ybhC.txt

time	X	Glc	Ace
0	0.031752	NA	NA
1.18888888888889	0.061992	NA	NA
2.27694444444444	0.108864	NA	NA
3.12833333333333	0.163296	NA	NA
3.77138888888889	0.229824	NA	NA
4.41555555555556	0.314496	NA	NA
4.82277777777778	0.452088	NA	NA
0.0666666666666667	NA	15.1724537692799	0.00924842802087092
1.71666666666667	NA	15.1783014053895	0.369839593471127
2.8	NA	14.0549409948794	0.759688518918676
3.63333333333333	NA	12.5492025652656	1.16181059218255
4.26666666666667	NA	11.5233977511109	1.61805401818168
4.88333333333333	NA	9.99249338828517	2.04848663627186
