## Supplementary material for "PhysioFit: a software to quantify cell growth parameters and extracellular fluxes": ybiB.txt

time	X	Glc	Ace	Lac
2.50138888888889	0.107352	NA	NA	NA
3.34194444444444	0.161784	NA	NA	NA
3.9975	0.214704	NA	NA	NA
4.52333333333333	0.314496	NA	NA	NA
1.95	NA	13.6352943789264	0.39039522949506	0
3.25	NA	12.5774665397727	0.973752850335694	0
4.08333333333333	NA	11.5861306424075	1.4523411520089	0
4.76666666666667	NA	10.7192098194515	2.08272417235889	0
