## Supplementary material for "PhysioFit: a software to quantify cell growth parameters and extracellular fluxes": ybiC.txt

time	X	Glc	Ace	Lac
2.50138888888889	0.099792	NA	NA	NA
3.34194444444444	0.1512	NA	NA	NA
3.9975	0.216216	NA	NA	NA
4.52333333333333	0.300888	NA	NA	NA
1.95	NA	13.549637195701	0.414172382079061	0
3.25	NA	12.6608383630957	0.979887934459837	0
4.08333333333333	NA	11.4605338604977	1.5054590285525	0
4.76666666666667	NA	10.1379635075061	2.06028905182974	0
