## Supplementary material for "PhysioFit: a software to quantify cell growth parameters and extracellular fluxes": ybiH.txt

time	X	Glc	Ace
2.87694444444444	0.176904	NA	NA
3.67805555555556	0.282744	NA	NA
4.09222222222222	0.35532	NA	NA
4.565	0.46116	NA	NA
0.05	NA	14.3269793812272	0.020144487443013
1.95	NA	14.1156966906156	0.444939875961519
2.83333333333333	NA	13.7052961811136	0.784314830247369
3.98333333333333	NA	11.8407119871537	1.44617383115738
4.88333333333333	NA	9.16027037801367	2.22695418020307
5.16666666666667	NA	8.31269299647365	2.4621736319432
