## Supplementary material for "PhysioFit: a software to quantify cell growth parameters and extracellular fluxes": ybiJ.txt

time	X	Glc	Ace
0	0.04536	NA	NA
1.18888888888889	0.069552	NA	NA
2.27694444444444	0.108864	NA	NA
3.12833333333333	0.16632	NA	NA
3.77138888888889	0.2268	NA	NA
4.41555555555556	0.353808	NA	NA
4.82277777777778	0.464184	NA	NA
0.0666666666666667	NA	15.9638944003128	0.0101694965853752
1.71666666666667	NA	15.3323602271337	0.383110525112282
2.8	NA	13.731101227635	0.833394488028364
3.63333333333333	NA	12.3859248674319	1.23532899439753
4.26666666666667	NA	11.5278664739984	1.80887425775963
4.88333333333333	NA	9.78163641657413	2.36628121876008
