## Supplementary material for "PhysioFit: a software to quantify cell growth parameters and extracellular fluxes": ybiT.txt

time	X	Glc	Ace
2.87694444444444	0.17388	NA	NA
3.67805555555556	0.285768	NA	NA
4.09222222222222	0.390096	NA	NA
4.565	0.541296	NA	NA
0.05	NA	14.3189444673889	0.0240365718024159
1.95	NA	14.2071853938769	0.431866817658686
2.83333333333333	NA	13.3405155031835	0.680913889674489
3.98333333333333	NA	11.6903725230143	1.37466138629946
4.88333333333333	NA	9.11829288237042	2.10349630225521
5.16666666666667	NA	8.46725540367133	2.53166409764046
