## Supplementary material for "PhysioFit: a software to quantify cell growth parameters and extracellular fluxes": ybiU.txt

time	X	Glc	Ace
0	0.03024	NA	NA
1.18888888888889	0.054432	NA	NA
2.27694444444444	0.092232	NA	NA
3.12833333333333	0.133056	NA	NA
3.77138888888889	0.175392	NA	NA
4.41555555555556	0.261576	NA	NA
4.82277777777778	0.379512	NA	NA
0.0666666666666667	NA	16.1477460715663	0.0136413681684281
1.71666666666667	NA	15.1845013815184	0.336393964993759
2.8	NA	13.507280302755	0.739541940112951
3.63333333333333	NA	12.9557238684356	1.1625930503366
4.26666666666667	NA	11.9383082728535	1.70115941132939
4.88333333333333	NA	10.6108691138264	2.23910680957277
