## Supplementary material for "PhysioFit: a software to quantify cell growth parameters and extracellular fluxes": ybjP_2.txt

time	X	Glc	Ace
1.8288888888888888	5.5944000000000001E-2	NA	NA
2.2613888888888889	7.4088000000000001E-2	NA	NA
2.7741666666666664	9.2231999999999995E-2	NA	NA
3.2088888888888891	0.111888	NA	NA
3.7063888888888892	0.15271200000000001	NA	NA
4.2258333333333331	0.192024	NA	NA
4.6355555555555554	0.26006399999999996	NA	NA
4.9675000000000002	0.27820800000000001	NA	NA
2.8	NA	12.6105444647865	0.627527432976143
3.73333333333333	NA	11.9721799503859	1.22233058750634
4.28333333333333	NA	11.077209101886	1.73035276754826
4.75	NA	10.47525130666	2.38144539879694
5.11666666666667	NA	9.67062965958776	2.97997870407792
5.43333333333333	NA	8.97399527048699	3.63933447360756
