## Supplementary material for "PhysioFit: a software to quantify cell growth parameters and extracellular fluxes": ybjS.txt

time	X	Glc	Ace
0	0.034776	NA	NA
1.195	0.066528	NA	NA
1.61361111111111	0.081648	NA	NA
2.36138888888889	0.133056	NA	NA
3.28638888888889	0.223776	NA	NA
3.81944444444444	0.322056	NA	NA
4.41083333333333	0.482328	NA	NA
0.283333333333333	NA	14.1330041645542	0.0397151678221417
1.91666666666667	NA	13.8886984498606	0.454876374532712
2.7	NA	13.0176283146058	0.740965085114364
3.61666666666667	NA	12.418732714215	1.3774427694778
4.05	NA	11.4206095572602	1.67369630262202
4.75	NA	9.76792840981849	2.38632487049567
