## Supplementary material for "PhysioFit: a software to quantify cell growth parameters and extracellular fluxes": ybjX.txt

time	X	Glc	Ace	Lac
2.50138888888889	0.123984	NA	NA	NA
3.34194444444444	0.179928	NA	NA	NA
3.9975	0.250992	NA	NA	NA
4.52333333333333	0.374976	NA	NA	NA
1.95	NA	13.9070915991529	0.442018719073139	0
3.25	NA	13.0804249700635	1.13739169478258	0
4.08333333333333	NA	11.8982448189565	1.83066557934566	0
4.76666666666667	NA	10.1970080735335	2.61340578205637	0
