## Supplementary material for "PhysioFit: a software to quantify cell growth parameters and extracellular fluxes": ycaC.txt

time	X	Glc	Ace	Lac
2.50138888888889	0.107352	NA	NA	NA
3.34194444444444	0.17388	NA	NA	NA
3.9975	0.235872	NA	NA	NA
4.52333333333333	0.337176	NA	NA	NA
1.95	NA	13.9037945322368	0.477895473576096	0
3.25	NA	12.4933857308924	1.29622840515378	0
4.08333333333333	NA	11.3588706257904	2.01280725020975	0
4.76666666666667	NA	9.36842480939882	2.7169760460164	0
