## Supplementary material for "PhysioFit: a software to quantify cell growth parameters and extracellular fluxes": ycbZ.txt

time	X	Glc	Ace	Lac
2.50138888888889	0.10584	NA	NA	NA
3.34194444444444	0.167832	NA	NA	NA
3.9975	0.223776	NA	NA	NA
4.52333333333333	0.31752	NA	NA	NA
1.95	NA	13.9907576313227	0.254202682618522	0
3.25	NA	13.5925632492612	0.674859963718235	0
4.08333333333333	NA	12.8250522971963	1.0614865727115	0
4.76666666666667	NA	12.378333762988	1.55136704938532	0
