## Supplementary material for "PhysioFit: a software to quantify cell growth parameters and extracellular fluxes": yccJ.txt

time	X	Glc	Ace
0	0.031752	NA	NA
1.18888888888889	0.058968	NA	NA
2.27694444444444	0.101304	NA	NA
3.12833333333333	0.15876	NA	NA
3.77138888888889	0.216216	NA	NA
4.41555555555556	0.3402	NA	NA
4.82277777777778	0.433944	NA	NA
0.0666666666666667	NA	16.0343028553029	0
1.71666666666667	NA	14.813258962501	0.378859374020614
2.8	NA	13.5598976778992	0.879546003468164
3.63333333333333	NA	12.6140416025677	1.43484606158601
4.26666666666667	NA	11.4393679090908	2.04689957872656
4.88333333333333	NA	9.82283071764603	2.82444865654303
